# Bioproduction of single-stranded DNA from isogenic miniphage

**DOI:** 10.1101/521443

**Authors:** Tyson R. Shepherd, Rebecca R. Du, Hellen Huang, Eike-Christian Wamhoff, Mark Bathe

## Abstract

Scalable production of gene-length single-stranded DNA (ssDNA) with sequence control has applications in homology directed repair templating, gene synthesis and sequencing, scaffolded DNA origami, and archival DNA memory storage. Biological production of circular single-stranded DNA (cssDNA) using bacteriophage M13 addresses these needs at low cost. A primary goal toward this end is to minimize the essential protein coding regions of the produced, exported sequence while maintaining its infectivity and production purity, with engineered regions of sequence control. Synthetic miniphage constitutes an ideal platform for bacterial production of isogenic cssDNA, using inserts of custom sequence and size to attain this goal, offering an inexpensive resource at milligram and higher synthesis scales. Here, we show that the *Escherichia coli* (*E. coli*) helper strain M13cp combined with a miniphage genome carrying only an f1 origin and a β-lactamase-encoding (*bla*) antibiotic resistance gene enables the production of pure cssDNA with a minimum sequence genomic length of 1,676 nt directly from bacteria, without the need for additional purification from contaminating dsDNA, genomic DNA, or fragmented DNAs. Low-cost scalability of isogenic, custom-length cssDNA is also demonstrated for a sequence of 2,520 nt using a commercial bioreactor. We apply this system to generate cssDNA for the programmed self-assembly of wireframe DNA origami objects with exonuclease-resistant, custom-designed circular scaffolds that are purified with low endotoxin levels (<5 E.U./ml) for therapeutic applications. We also encode digital information that is stored on the genome with application to write-once, read-many archival data storage.
