## Supplementary material for "Bioproduction of single-stranded DNA from isogenic miniphage": External Supplementary Tables

### Sheet: Table S1 - Sequences
phPB52	GAGCGCAACGCAATTAATGTGCGCCCTGTAGCGGCGCATTAAGCGCGGCGGGTGTGGTGGTTACGCGCAGCGTGACCGCTACACTTGCCAGCGCCCTAGCGCCCGCTCCTTTCGCTTTCTTCCCTTCCTTTCTCGCCACGTTCGCCGGCTTTCCCCGTCAAGCTCTAAATCGGGGGCTCCCTTTAGGGTTCCGATTTAGTGCTTTACGGCACCTCGACCCCAAAAAACTTGATTAGGGTGATGGTTCACGTAGTGGGCCATCGCCCTGATAGACGGTTTTTCGCCCTTTGACGTTGGAGTCCACGTTCTTTAATAGTGGACTCTTGTTCCAAACTGGAACAACACTCAACCCTATCTCGGTCTATTCTTTTGATTTATAAGGGATTTTGCCGATTTCGG…
phPB84	GAGCGCAACGCAATTAATGTGCGCCCTGTAGCGGCGCATTAAGCGCGGCGGGTGTGGTGGTTACGCGCAGCGTGACCGCTACACTTGCCAGCGCCCTAGCGCCCGCTCCTTTCGCTTTCTTCCCTTCCTTTCTCGCCACGTTCGCCGGCTTTCCCCGTCAAGCTCTAAATCGGGGGCTCCCTTTAGGGTTCCGATTTAGTGCTTTACGGCACCTCGACCCCAAAAAACTTGATTAGGGTGATGGTTCACGTAGTGGGCCATCGCCCTGATAGACGGTTTTTCGCCCTTTGACGTTGGAGTCCACGTTCTTTAATAGTGGACTCTTGTTCCAAACTGGAACAACACTCAACCCTATCTCGGTCTATTCTTTTGATTTATAAGGGATTTTGCCGATTTCGG…
phCruc	GAGCGCAACGCAATTAATGTGCGCCCTGTAGCGGCGCATTAAGCGCGGCGGGTGTGGTGGTTACGCGCAGCGTGACCGCTACACTTGCCAGCGCCCTAGCGCCCGCTCCTTTCGCTTTCTTCCCTTCCTTTCTCGCCACGTTCGCCGGCTTTCCCCGTCAAGCTCTAAATCGGGGGCTCCCTTTAGGGTTCCGATTTAGTGCTTTACGGCACCTCGACCCCAAAAAACTTGATTAGGGTGATGGTTCACGTAGTGGGCCATCGCCCTGATAGACGGTTTTTCGCCCTTTGACGTTGGAGTCCACGTTCTTTAATAGTGGACTCTTGTTCCAAACTGGAACAACACTCAACCCTATCTCGGTCTATTCTTTTGATTTATAAGGGATTTTGCCGATTTCGG…
Crucible Sequence:	GTCGTCGTCCCCTCAAACTCTTGGGTGGAGAGGCTATTCGTTTAAGGTCACATCGCATGTAATTTACTTATTCTCTGTTGTTGAGCCACCCGGGCGCCAGATTTTGTTTAAAGCTTTGTCTCTTAGTTTGTATAGACAGATTCAGAGTGCAAGGTTTCGTTCGCTCGTACCTGGTTTTCCCTGGTTCTTCACAGATAGGATTTGACTTTCTACAACACTTATGCGGCTTCCTACCCGTTTGAAGGCCGATACAGGTGCTGCGCAAAATGCGGGCGAACATAGAGTATCAAAACAACGCCTTCTAATCTAGGAATATAGGGAAGATACGTATTTGCTACCATGCTTTCTGGGGTCATTAACGACCAACCTCTTTTCTTTTAAAGTAGGATTGCACAATGA…
F1ori amplicon Top Strand	/5phos/GAGCGCAACGCAATTAATGTGCGCCCTGTAGCGGCGCATTAAGCGCGGCGGGTGTGGTGGTTACGCGCAGCGTGACCGCTACACTTGCCAGCGCCCTAGCGCCCGCTCCTTTCGCTTTCTTCCCTTCCTTTCTCGCCACGTTCGCCGGCTTTCCCCGTCAAGCTCTAAATCGGGGGCTCCCTTTAGGGTTCCGATTTAGTGCTTTACGGCACCTCGACCCCAAAAAACTTGATTAGGGTGATGGTTCACGTAGTGGGCCATCGCCCTGATAGACGGTTTTTCGCCCTTTGACGTTGGAGTCCACGTTCTTTAATAGTGGACTCTTGTTCCAAACTGGAACAACACTCAACCCTATCTCGGTCTATTCTTTTGATTTATAAGGGATTTTGCCG…
AmpR amplicon Bottom Strand	/5phos/ACATTAATTGCGTTGCGCTCGACGAAAGGGCCTCGTGATACGCCTATTTTTATAGGTTAATGTCATGATAATAATGGTTTCTTAGACGTCAGGTGGCACTTTTCGGGGAAATGTGCGCGGAACCCCTATTTGTTTATTTTTCTAAATACATTCAAATATGTATCCGCTCATGAGACAATAACCCTGATAAATGCTTCAATAATATTGAAAAAGGAAGAGTATGAGTATTCAACATTTCCGTGTCGCCCTTATTCCCTTTTTTGCGGCATTTTGCCTTCCTGTTTTTGCTCACCCAGAAACGCTGGTGAAAGTAAAAGATGCTGAAGATCAGTTGGGTGCACGAGTGGGTTACATCGAACTGGATCTCAACAGCGGTAAGATCCTTGAGAGTT…

### Sheet: Table S2 - Primers
	ACAACCGGGGTACATATGATTG
	GACGAAAGGGCCTCGTGATA
SeqPrimer1	CAATCATATGTACCCCGGTTGT
SeqPrimer2	GACGAAAGGGCCTCGTGATA
SeqPrimer3	ACCGAAGGAGCTAACCGCTT
SeqPrimer4	CCCGATTTAGAGCTTGACGG
SeqPrimer5	TGCTATGCAAAATAGAATCG
SeqPrimer6	ACCAGGGAAAACCAGGTAC
SeqPrimer7	GCGCTCCTGCAGGCTGAAAAGGTGGCATCAATAG
SeqPrimer8	CTGCAGCATACCTATGGCGAAATTCTTATATGTG
SeqPrimer9	ACCAGGGAAAACCAGGTAC
SeqPrimer10	CTGAATGAAGCCATACCAAACGA
SeqPrimer11	GACGAAAGGGCCTCGTGATA
SeqPrimer12	ACATTAATTGCGTTGCGCTC
F1gBlock_forward	/5phos/GAGCGCAACGCAATTAATGT
F1gBlock_reverse	ATCATATGTACCCCGGTTGT
AmpR_forward	ACAACCGGGGTACATATGATTGGGGTCTGACGCTCAGTGGAA
AmpR_reverse	/5phos/ACATTAATTGCGTTGCGCTCGACGAAAGGGCCTCGTGATA
Crucible_EcoRI_forward	TTCGTCGAATTCGTCGTCGTCCCCTCAAACT
Crucible_PstI_reverse	GCGCTCCTGCAGGCTGAAAAGGTGGCATCAATAG
PB84ins_PstI_reverse	CTGCAGCATACCTATGGCGAAATTCTTATATGTG
F1A_PstI_for	GGTATGCTGCAGGAGCGCAACGCAATTAATGT
F1A_EcoRI_rev	GACGACGAATTCGACGAAAGGGCCTCGTGATA

### Sheet: Table S3 - PB52 staples
pbip52_1-1293-V	TCTCAACAGCGTTTTTGTAAGATCCTAACATGGGGGATTTTTTCATGTAACT
pbip52_1-1520-E	TTTTTCTAAAAGTGGGTTACATCGAACTGGACTATTTGTTTA
pbip52_1-1510-E	TACATTCAAATGGGTGCACG
pbip52_2-1261-E	GCCCCGAAGAGAGCTAACCGCTTTTTTGCACTGAGAGTTTTC
pbip52_2-1251-E	ACGTTTTCCAAGGACCGAAG
pbip52_3-1088-V	GTAAGAGAATTTTTTTATGCAGTGCTCTTACTTCTGATTTTTCAACGATCGGATGATGAGCACTTTTTTTTTAAAGTT
pbip52_3-783-E	TCTGCGCTGGCGGATAAAGTTGCAACGGATG
pbip52_3-1096-E	GCATGACAACAGAAAAGCATCTTGGACCACT
pbip52_4-880-V	CAACGTTGCGCTTTTTAAACTATTAAGACAGATCGCTTTTTTGAGATAGGTG
pbip52_4-1043-E	GCGGCCAAGCCATAACCATGAGTGCTGTAGC
pbip52_4-888-E	AATGGCAAGTGACACCACGATGCATAACACT
pbip52_5-484-E	ATCTCATGACCGCTACAGGGCGCCACTTTTCCCTTTTTGATA
pbip52_5-474-E	CAAAATCCCTCTTAAAGCGC
pbip52_6-516-V	TAAAAGGATCTTTTTTAGGTGAAGATGGGGAAATGTGTTTTTCGCGGAACCC
pbip52_6-951-E	TTGGGAACCGTTTAAAACTTCATTTTTAATTCGCCTTGATCG
pbip52_6-941-E	GAGCTGAATGTTTAGATTGA
pbip52_7-568-V	ACCAAGTTTACTTTTTTCATATATACAAGCCATACCATTTTTAACGACGAGC
pbip52_7-419-E	TTAAATTTTGAGCGTCAGACCCCAATTGGTA
pbip52_7-576-E	ACTGTCAGCCTCACTGATTAAGCAATTCGCG
pbip52_8-828-V	ACAATTAATAGTTTTTACTGGATGGACGGCCCTTCCGTTTTTGCTGGCTGGT
pbip52_8-848-E	CTTACTCTAGCAACTATGGATGAACGAAATACTGGCGAACTA
pbip52_8-838-E	CTTCCCGGCAGGGAGTCAGG
pbip52_9-1190-V	GACGCCGGGCATTTTTAGAGCAACTCTTGGTTGAGTATTTTTCTCACCAGTC
pbip52_9-1345-V	TAAAAGATGCTTTTTTGAAGATCAGTTATGTATCCGCTTTTTTCATGAGACA
pbip52_9-1353-E	GGTGAAAGTGTTTTTGCTCACCCAGTATTAT
pbip52_9-1198-E	CCCGTATTCTGCTATGTGGCGCGGAAACGCT
pbip52_10-157-E	GCCCCCGACACTAAATCGGAACCCCGCCCTT
pbip52_10-1406-E	ATTCCCTTTCAACATTTCCGTGTTAAAGGGA
pbip52_11-1449-V	AAAAAGGAAGATTTTTGTATGAGTATTTTTGCGGCATTTTTTTTTGCCTTCC
pbip52_11-44-V	GTAACCACCACTTTTTACCCGCCGCGTAACGTGAGTTTTTTTTTCGTTCCACTTGTTAAATCATTTTTGCTCATTTTT
pbip52_11-52-E	CGCTGCGCGGGCGCTGGCAAGTGTGCTTCAA
pbip52_11-1457-E	TAATATTGATAACCCTGATAAATAGCGGTCA
pbip52_12-308-V	AACAAGAGTCCTTTTTACTATTAAAGCGTCTATCAGGTTTTTGCGATGGCCC
pbip52_12-328-E	TGAGTGTTGTTGGCGAGAAAGGAAGGGAAGACGAGATAGGGT
pbip52_12-318-E	TCCAGTTTGGCCGGCGAACG
pbip52_13-202-V	TGGGGTCGAGGTTTTTTGCCGTAAAGTTTAGAGCTTGTTTTTACGGGGAAAG
pbip52_13-210-E	AAGTTTTTACTACGTGAACCATCATATTCTC
pbip52_13-1147-E	AGAATGACGGTCGCCGCATACACCCCTAATC
pbip52_14-360-V	TTATAAATCAATTTTTAAGAATAGACAAGCGAAAGGATTTTTGCGGGCGCTA
pbip52_14-679-E	CCTCCCGTCAGCACTGGGGCCAGAAATCGGC
pbip52_14-368-E	AAAATCCCTAACCAATAGGCCGATGGTAAGC
pbip52_15-724-V	GTGGGTCTCGCTTTTTGGTATCATTGATCGTAGTTATTTTTTCTACACGACG
pbip52_15-263-E	CGAAAAACAACGTGGACTCCAACGCTGGAGC
pbip52_15-732-E	CGGTGAGCTTATTGCTGATAAATTCAAAGGG

### Sheet: Table S4 - PB84 staples
PB84_st1	GCGAAATTAGACAAAGCTTTAAACAAAATCTG
PB84_st2	AAACTAAGCTTATATGTGTAAAAGGAACTGC
PB84_st3	TATGCAAATTGCACTCTGAATCTGTCTATAC
PB84_st4	CAGGTACGAGCTTTTTGAACGAAACCATAGAATCGGTTTTTTATCCAAAGATCCGTGTATCATTTTTTAATTGTCCGA
PB84_st5	GGGAAAACTCAAATCCTATCTGTGTTTCTTA
PB84_st6	GACGTCAGTCATGATAATAATGGAAGAACCA
PB84_st7	GGTTAATGGTGGCACTTTTCGGGGAAATGTGC
PB84_st8	TGAGCTGGTTATTTTTCTAGGTACATCCGCATAAGTGTTTTTTTGTAGAAAG
PB84_st9	GTAGGAAGGTTAGAAGTTAGAAATTTTGACT
PB84_st10	CGGGTGTACACCTGTATCGGCCTTCAAACGG
PB84_st11	TTGCGCAGATCAGTACTATGCAGTAACCTCAG
PB84_st12	GATAGTTATGATACTCTATGTTCGCCCGCATT
PB84_st13	ATTCATTCATTTTTTTGTGCAATCCTCTAGATTAGAATTTTTGGCGTTGTTT
PB84_st14	CTATATTCACTTTAAAAGAAAAGAGGTTGATACGTATCTTCC
PB84_st15	CCGCTCATGAAAGCATGGTAGCAAGTCGTTAA
PB84_st16	TGACCCAAGAGACAATAACCCTGAATATGTAT
PB84_st17	CCACGTGTAAGGATTAGTGACGTAACTCCCGG
PB84_st18	GTTGGTTTCATGTTACTTGGTCAGTTATCGGA
PB84_st19	GTGATAACGCACACGTCTGGCGGAAGAGAAT
PB84_st20	TGTGTTGCAGGTTTTTTAGCGACAGTAAATATCTTCATTTTTCGACGTAGCG
PB84_st21	ATTCACAAGTCTGGCAATAC
PB84_st22	CCCCAATCTCTTATTACCCTCGATTAGTCACA
PB84_st23	GTCTATTAATATGTACCCCGGTTGGCGTCAGA
PB84_st24	ATAATTATGGGTTCCCAGAGCTATCGAGATA
PB84_st25	GGGTTGAGATCAAAAGAATAGACATTCTGAC
PB84_st26	TATTAATAGAGAAGTGGCTAACGCTGACGGG
PB84_st27	GAAAGCCGCCCCGATTTAGAGCTAAGCAAGA
PB84_st28	AAGGGAGCGCGAACGTGGCGAGAAAGGAAGGG
PB84_st29	GCGCCCGGTTGCGCTCCTGCAGCATACCTATG
PB84_st30	ACAGGGCGCACTTTTTATTAATTGCGGTGGCTCAACATTTTTACAGAGAATA
PB84_st31	GCGCCGCTCTGGCGAACTACTTACTCTAGCGCCGCGCTTAAT
PB84_st32	CACGCTGCGCGTAACCACCACACCCTTCCCGG
PB84_st33	CAACAATTAATAGACTGGATGGAGGTAGCGGT
PB84_st34	GCGGATAAAGGCTGGCAAGT
PB84_st35	GAAAGGAGCGGTTTTTGCGCTAGGGCTTGCAGGACCATTTTTCTTATGCGCT
PB84_st36	AAGAAAGCGTAAAGCACTAAATCGGAACCCTA
PB84_st37	GCCCTCCCGTATTTTTTCGTAGTTATGTTTTTTGGGGTTTTTTCGAGGTGCC
PB84_st38	CTAATCAACTACACGACGGGGAGTCAGGCGTGAACCATCACC
PB84_st39	TCTATCAGGGCGATGGCCCACTACAACTATGG
PB84_st40	ATGAACGAAATAGACAGATCGCTGAAAAACCG
PB84_st41	AGATAGGTGCTCAAAGGGCG
PB84_st42	TAAATCAGCTCTTTTTATTTTTTAACTAAAGAACGTGTTTTTGACTCCAACG
PB84_st43	TCCACTATCAATAGGCCGAAATCGGCAAAATC
PB84_st44	CCTTATAATGTTGTTCCAGTTTGGAACAAGAG
PB84_st45	ATTTTTGTCGTGAGTTTTCGTTCCACTGATAATTCGCGTTAA
PB84_st46	CTCACTGATTATTTTTAGCATTGGTACTCATGACCAATTTTTAATCCCTTAA
PB84_st47	TTGATAATACTGTCAGACCAAGTTTACTCATA
PB84_st48	TATACTTAAAAGGATCTAGGTGAAGATCCTTT
PB84_st49	TTAATTTAAGATTGATTTAAAACTACTTCTG
PB84_st50	GATGGTAACGGCCCTTCCGGCTGGCTGGTTTA
PB84_st51	TTGCTGATGGTATCATTGCAGCACTGGGGCCA
PB84_st52	CCCCGAAGAACTTTTTGTTTTCCAATCAACGTTGCGCTTTTTAAACTATTAA
PB84_st53	AATGGCAAGATGAGCACTTTTAAAGTTCTGCT
PB84_st54	ATGTGGCGGCGTGACACCACGATGCCTGTAGC
PB84_st55	AACGACGACGGTATTATCCCGTATTGACGCC
PB84_st56	GGGCAAGACGGAGCTGAATGAAGCCATACCA
PB84_st57	CGGAGGACCGATTTTTAGGAGCTAACCTCGCCTTGATTTTTTCGTTGGGAACGCAACTCGGTCTTTTTGCCGCATACA
PB84_st58	TCATGTAACGCTTTTTTGCACAACGAGCGTG
PB84_st59	GGTCTCGCAAATCTGGAGCCGGTATGGGGGA
PB84_st60	ACAACGATAACACTGCGGCCAACTTTCATTT
PB84_st61	CAGTCACAGAATTTTTAAGCATCTTAGCTGCCATAACTTTTTCATGAGTGAT
PB84_st62	TATGCAGTCGGATGGCATGACAGTACATCTA
PB84_st63	GTACTCACCTATTCTCAGAATGACGCATTTT
PB84_st64	GCCTTCCTATTCCCTTTTTTGCGTTGGTTGA
PB84_st65	AGAGTTTTCGAGTAAATTAC
PB84_st66	ATCTCAACAGCGGTAAGATCCTTGATGCGATG
PB84_st67	TGACCTTAAACGAATAGCCTCTCCCGAACTGG
PB84_st68	AGGGGACGGGGTGCACGAGTGGGTTACATACCCAAGAGTTTG
PB84_st69	AAAAGATGCTGTTTTTAAGATCAGTTACGACGAATTCTTTTTGACGAAAGGG
PB84_st70	GTGAAAGTGTATGAGTATTCAACATTTCCGTG
PB84_st71	TCGCCCTTGTTTTTGCTCACCCAGAAACGCTG
PB84_st72	CCTATTTGTTTTTTTTATTTTTCTAAAATAATATTGATTTTTAAAAGGAAGA
PB84_st73	TAAATGCTTCATACATTCAA
PB84_st74	GCGGAACCCCTCGTGATACGCCTATTTTTATA
